# Deep mutational scanning of CYP2C19 reveals a substrate specificity-abundance tradeoff

**DOI:** 10.1101/2023.10.06.561250

**Authors:** Gabriel E. Boyle, Katherine Sitko, Jared G. Galloway, Hugh K. Haddox, Aisha Haley Bianchi, Ajeya Dixon, Raine E. S. Thomson, Riddhiman K. Garge, Allan E. Rettie, Alan Rubin, Renee C. Geck, Elizabeth M. J. Gillam, William S. DeWitt, Frederick A. Matsen, Douglas M. Fowler

## Abstract

Cytochrome P450s (CYPs) are a family of enzymes responsible for metabolizing nearly 80% of small molecule drugs. Variants in CYPs can substantially alter drug metabolism, which may result in improper dosing and severe adverse drug reactions. CYPs have low sequence conservation, making it difficult to anticipate whether variant effects measured in one CYP may extend to others based on sequence alone. Even closely related CYPs, like CYP2C9 and its closest homolog CYP2C19, have distinct phenotypic properties despite sharing 92% amino acid sequence identity. Thus, we used Variant Abundance by Massively Parallel sequencing (VAMP-seq) to measure the steady-state protein abundance, a proxy for protein stability, of 7,660 missense variants in CYP2C19 expressed in cultured human cells. Our results confirmed positions and structural features critical for CYP function and revealed how variants at positions conserved across all eukaryotic CYPs influence abundance. We jointly analyzed 4,670 variants whose abundance was measured in both CYP2C19 and CYP2C9, finding that the homologs have different variant abundances in substrate recognition sites within the hydrophobic core, and that substitutions in some regions reduced abundance in CYP2C19 but not CYP2C9. We also measured the abundance of all single and some multiple WT amino acid exchanges between CYP2C19 and CYP2C9. While most exchanges had no effect, substitutions in substrate recognition site 4 (SRS4) reduced abundance in CYP2C19. When nearby amino acids were exchanged in double and triple mutants, we found distinct interactions between the sites in CYP2C19 and CYP2C9, revealing a region that is partially responsible for the difference in thermodynamic stability between the two homologs. Since these positions are also important for determining substrate specificity, there may be an evolutionary tradeoff between stability and altered enzymatic function. Finally, we used our data to analyze 368 previously unannotated human variants, finding that 43% had decreased abundance. Thus, by comparing variant effects between two closely related and important human genes, we have uncovered regions underlying their functional differences and paved the way for a more complete understanding of one of the most versatile families of enzymes.
