## Supplementary material for "Deep mutational scanning of CYP2C19 reveals a substrate specificity-abundance tradeoff": Table S1: CYP2C19 library fluorescence activated cell sorting

### Sheet: Sheet1
Experiment number	Cells sorted in Bin1	Cells sorted in Bin2	Cells sorted in Bin3	Cells sorted in Bin4
1	7514524	6522331	7325607	6920966
2	7518266	7296360	7435898	7671996
3	6938146	6860475	6933813	7144143
