## Supplementary material for "Deep mutational scanning of CYP2C19 reveals a substrate specificity-abundance tradeoff": Table S2: Library statistics from barcode-variant mapping

### Sheet: Sheet1
SMRT cells	1
CCS reads with 3 or more passes	1910631
Unique barcodes (coverage)	199053 (9.6x)
Barcodes with one consensus read	12360
Barcodes with two consensus reads	10430
Barcodes with three or more concensus reads	176372
Barcodes associated with WT CYP2C19 sequence	4830
Barcodes associated with indel	38712
Barcodes associated with two or more amino acid mutations	35435
Barcodes associated with single amino acid mutation (mean, median barcodes per single amino acid mutation)	106432 (11.87, 7)
# single amino acid mutations (percent possible)	9055 (88.2%)
# unique nucleotide sequences	12559
