## Supplementary material for "Deep mutational scanning of CYP2C19 reveals a substrate specificity-abundance tradeoff": Table S3: Plasmids and oligos used in this study

### Sheet: Sheet1
Name	Type	Sequence	Notes
CYP2C19 human codon-optimized	gBlock IDT	gatccttttgtggtccttgtgctctgtctctcatgtttgcttctcctttcaatctggagacagagctctgggagaggaaaactccctcctggccccactcctctcccagtgattggaaatatcctacagatagatattaaggatgtcagcaaatccttaaccaatctctcaaaaatctatggccctgtgttcactctgtattttggcctggaacgcatggtggtgctgcatggatatgaagtggtgaaggaagccctgattgatcttggagaggagttttctggaagaggccatttcccactggctgaaagagctaacagaggatttggaatcgttttcagcaatggaaagagatggaaggagatccggcgtttctccctcatgacgctgcggaatttt…	gBlock of CYP2C19 excluding Met1
pHSG298	plasmid	GAGGTCTGCCTCGTGAAGAAGGTGTTGCTGACTCATACCAGGCCTGAATCGCCCCATCATCCAGCCAGAAAGTGAGGGAGCCACGGTTGATGAGAGCTTTGTTGTAGGTGGACCAGTTGGTGATTTTGAACTTTTGCTTTGCCACGGAACGGTCTGCGTTGTCGGGAAGATGCGTGATCTGATCCTTCAACTCAGCAAAAGTTCGATTTATTCAACAAAGCCACGTTGTGTCTCAAAATCTCTGATGTTACATTGCACAAGATAAAAATATATCATCATGAACAATAAAACTGTCTGCTTACATAAACAGTAATACAAGGGGTGTTATGAGCCATATTCAACGGGAAACGTCTTGCTCGAAGCCGCGATTAAATTCCAACATGGATGCTGATTTATATG…	Kan-R vector for library construction
pHSG298-CYP2C19	plasmid	GAGGTCTGCCTCGTGAAGAAGGTGTTGCTGACTCATACCAGGCCTGAATCGCCCCATCATCCAGCCAGAAAGTGAGGGAGCCACGGTTGATGAGAGCTTTGTTGTAGGTGGACCAGTTGGTGATTTTGAACTTTTGCTTTGCCACGGAACGGTCTGCGTTGTCGGGAAGATGCGTGATCTGATCCTTCAACTCAGCAAAAGTTCGATTTATTCAACAAAGCCACGTTGTGTCTCAAAATCTCTGATGTTACATTGCACAAGATAAAAATATATCATCATGAACAATAAAACTGTCTGCTTACATAAACAGTAATACAAGGGGTGTTATGAGCCATATTCAACGGGAAACGTCTTGCTCGAAGCCGCGATTAAATTCCAACATGGATGCTGATTTATATG…	Kan-R vector for library construction with CYP2C19
attB-CYP2C19-EGFP-IRES-mCherry_barcoded	plasmid	actgatcttcagcatcttttactttcaccagcgtttctgggtgagcaaaaacaggaaggcaaaatgccgcaaaaaagggaataagggcgacacggaaatgttgaatactcatactcttcctttttcaatattattgaagcatttatcagggttattgtctcatgagcggatacatatttgaatgtatttagaaaaataaacaaataggggttccgcgcacatttccccgaaaagtgccacctaaattgtaagcgttaatattttgttaaaattcgcgttaaatttttgttaaatcagctcattttttaaccaataggccgaaatcggcaaaatcccttataaatcaaaagaatagaccgagatagggttgagtgttgttccagtttggaacaagagtcc…
CYP2C19 barcode oligomer	oligo	gtctgacctcccttaagaattcttctccctcaggtctgcaATTGCGTGAGTAGGGTCGACCAAGAACCGCTAGAAGCGTCGCTGTACAAATAGTTNNNNNNNNNNNNNNNNNNTGCGAGTAGTCGTTTGCTTTCTCGAACCgtcatatgacggtaccgcgggcccgggaccggtatccaccggatctagataactgatc	barcoding oligomer
JS454(KAM499)	oligo	gagaacgtatgtcgaggtaggc	PCR1 - Amplify CYP2C19 barcode region and add PCR2 adapter, reverse
JS1004	oligo	GGGTTAGCAAGTGGCAGCCTccaaaagacggcaatatggt	PCR1 - Amplify CYP2C19 barcode region and add PCR2 adapter, reverse
GB001	oligo	AATGATACGGCGACCACCGAGATCTACACcatggtcctgctggagttcgtg	PCR2 - Amplify CYP2C19 barcode, forward
GB002	oligo	tCGGCATGGACGAGCTGTACAAGTAGTAActtaagaattcaCGTA	Illumina read1 primer
GB003	oligo	ctgaagagagggagaaggaggtcagaCGCA	Illumina read2 primer
GB004	oligo	cgtcttttggAGGCTGCCACTTGCTAACCC	Illumina index1 primer
GB005	oligo	TACGtgaattcttaagTTACTACTTGTACAGCTCGTCCATGCCGa	Illumina index2 primer
HB_049	oligo	gcctttctcagcaggaaaaTggatttgtgtgggagaggg	Generate CYP2C19*5 R433W mutation, forward
HB_050	oligo	ttttcctgctgagaaaggcatg	Generate CYP2C19*5 R433W mutation, reverse
HB_051	oligo	ttttcagcaatggaaagagaCggaaggagatccggcgt	Generate CYP2C19*8 W120R mutation, forward
HB_052	oligo	tctctttccattgctgaaaacgat	Generate CYP2C19*8 W120R mutation, reverse
HB_058	oligo	cctgcatgcaggacaggTgTcacatgccctacacagatgc	Generate G343C mutation, forward
HB_059	oligo	AcAcctgtcctgcatgcagg	Generate G343C mutation, reverse
HB_060	oligo	aacaccaagaatcgatggacatcCTGaaccctcgggactttattgattg	Generate N258L mutation, forward
HB_061	oligo	gatgtccatcgattcttggtgtt	Generate N258L mutation, reverse
HB_062	oligo	gagaaggaaaagcaaaaccaacagAGGgaattcactattgaaaacttggtaatcactg	Generate S280R mutation, forward
HB_063	oligo	ctgttggttttgcttttccttctc	Generate S280R mutation, reverse
HB_064	oligo	aattcagaaactacctcattcccaagCgGacaaccatattaacttccctcacttct	Generate G84R mutation, forward
HB_065	oligo	cttgggaatgaggtagtttctgaatt	Generate G84R mutation, reverse
HB_066	oligo	gatcagcaatttcttaacttgatggaaaaaGGTaatgaaaacatcaggattgtaagcac	Generate L201G mutation, forward
HB_067	oligo	tttttccatcaagttaagaaattgctgatc	Generate L201G mutation, reverse
HB_068	oligo	ggcacaaccatattaacttccctcCcGtctgtgctacatgacaacaaagaatt	Generate T392P mutation, forward
HB_069	oligo	gagggaagttaatatggttgtgcc	Generate T392P mutation, reverse
HB_070	oligo	cacaaccatattaacttccctcactAcGgtgctacatgacaacaaagaatttcc	Generate S393T mutation, forward
HB_071	oligo	agtgagggaagttaatatggttgtg	Generate S393T mutation, reverse
HB_072	oligo	ctggccccactcctctcGAGgtgattggaaatatcctacagatagatattaagg	Generate P37E mutation, forward
HB_073	oligo	gagaggagtggggccaggaggg	Generate P37E mutation, reverse
GB143	oligo	ggaagaggagcattgaggaccatgttcaagaggaagcccgc	Generate CYP2C19*9 R144H mutation, forward
GB144	oligo	ggtcctcaatgctcctcttcc	Generate CYP2C19*9 R144H mutation, reverse
GB048	oligo	cagtctgaattcactattgaaaacttggaaatcactgcagctgacttacttG	Generate V288E mutation, forward
GB049	oligo	ccaagttttcaatagtgaattcagactg	Generate V288E mutation, reverse
GB052	oligo	aacaaattacttaaaaaccttgcttttatgaaaagtgatattttggagaaagtaaaagaa	Generate E241K mutation, forward
GB053	oligo	agtctgaattcactattgaaaacttggtaaacactgcagctgacttacttGG	Generate I289N mutation, forward
GB058	oligo	cataaaagcaaggtttttaagtaatttgtt	Generaet E241K mutation, reverse
GB059	oligo	ttaccaagttttcaatagtgaattcagact	Generate I289N mutation, reverse
AD01	oligo	AGTCTGAATTCACTATTGAAAACTTGGAAAACACTGCAGCTGACTTACTTGG	Generate I289N + V288E mutations, forward
AD02	oligo	TTTCCAAGTTTTCAATAGTGAATTCAGACT	Generate I289N + V288E mutations, reverse
GB069	oligo	tgattggaaatatcctacagatagatattaaggatatcagcaaatccttaaccaatctct	Generate V50I mutation, forward
GB070	oligo	atccttaatatctatctgtaggatatttccaatca	Generate V50I mutation, reverse
GB087	oligo	acttgatggaaaaattgaatgaaaacatcaaaattgtaagcaccccctg	Generate R206K mutation, forward
GB088	oligo	tgatgttttcattcaatttttccatcaagt	Generate R206K mutation, reverse
GB095	oligo	tggatccagatatgcaataattttccccccatcattgattatttcccgggaac	Generate T221P mutation, forward
GB096	oligo	gggaaaattattgcatatctggatcca	Generate T221P mutation, reverse
GB099	oligo	attacttaaaaaccttgcttttatggaaagttatattttggagaaagtaaaagaacaccaa	Generate D243Y mutation, forward
GB100	oligo	actttccataaaagcaaggtttttaagtaat	Generate D243Y mutation, reverse
GB103	oligo	cgatggacatcaacaaccctcaggactttattgattgcttcctga	Generate R261Q mutation, forward
GB104	oligo	gagggttgttgatgtccatcg	Generate R261Q mutation, reverse
GB121	oligo	cccaagggcacaaccatattaatttccctcacttctgtgctaca	Generate T389I mutation, forward
GB122	oligo	ttaatatggttgtgcccttggg	Generate T389I mutation, reverse
GB123	oligo	acccagagatgtttgaccctcatcactttctggatgaaggtgg	Generate R410H mutation, forward
GB124	oligo	gagggtcaaacatctctgggt	Generate R410H mutation, reverse
GB135	oligo	cctgaaatctctgattgacccaaagaaccttgacacaactcctgtt	Generate D466N mutation, forward
GB136	oligo	ctttgggtcaatcagagatttcagg	Generate D466N mutation, reverse
GB139	oligo	cgtgttcaagaggaagccc	Sanger validation of mutagenesis sites after site 152
GB140	oligo	aacgtgtcgttggcagaaac	Sanger validation of mutagenesis sites after site 328
GB141	oligo	tggtaatcactgcagctgacttatttGGAGCGGGAACGGA	Generate L295F mutation, forward
GB142	oligo	taagtcagctgcagtgattacca	Generate L295F mutation, reverse
GB145	oligo	AACAAATTGCTGAAAAATGTAGCTTTTATGgaaAGTTACATTCTCGAGAAAGTCAAAGA	Generate K241E in CYP2C9, forward
GB146	oligo	CATAAAAGCTACATTTTTCAGCAATTTGTT	Generate K241E in CYP2C9, reverse
GB147	oligo	CTGAGTTCACAATCGAGTCACTGgtaAACACGGCCGTAGATCTCTTT	Generate E288V in CYP2C9, forward
GB148	oligo	CAGTGACTCGATTGTGAACTCAG	Generate E288V in CYP2C9, reverse
GB149	oligo	GTTCACAATCGAGTCACTGGAAatcACGGCCGTAGATCTCTTTGG	Generate N289I in CYP2C9, forward
GB150	oligo	TTCCAGTGACTCGATTGTGAAC	Generate N289I in CYP2C9, reverse
GB151	oligo	CTGAGTTCACAATCGAGTCACTGgtaatcACGGCCGTAGATCTCTTTGG	Generate E288V-N289I in CYP2C9, forward
JS385	oligo	CAAGCAGAAGACGGCATACGAGATGATGTACAGGGTTAGCAAGTGGCAGCCT	PCR2 - Amplify CYP2C19 barcode, reverse; add adapter and index #1
JS386	oligo	CAAGCAGAAGACGGCATACGAGATTGCTTTGGGGGTTAGCAAGTGGCAGCCT	PCR2 - Amplify CYP2C19 barcode, reverse; add adapter and index #2
JS387	oligo	CAAGCAGAAGACGGCATACGAGATTACAATACGGGTTAGCAAGTGGCAGCCT	PCR2 - Amplify CYP2C19 barcode, reverse; add adapter and index #3
JS388	oligo	CAAGCAGAAGACGGCATACGAGATATACGTGAGGGTTAGCAAGTGGCAGCCT	PCR2 - Amplify CYP2C19 barcode, reverse; add adapter and index #4
JS389	oligo	CAAGCAGAAGACGGCATACGAGATTCCAGTTGGGGTTAGCAAGTGGCAGCCT	PCR2 - Amplify CYP2C19 barcode, reverse; add adapter and index #5
JS390	oligo	CAAGCAGAAGACGGCATACGAGATTTATCCTGGGGTTAGCAAGTGGCAGCCT	PCR2 - Amplify CYP2C19 barcode, reverse; add adapter and index #6
JS391	oligo	CAAGCAGAAGACGGCATACGAGATGTACTCATGGGTTAGCAAGTGGCAGCCT	PCR2 - Amplify CYP2C19 barcode, reverse; add adapter and index #7
JS392	oligo	CAAGCAGAAGACGGCATACGAGATCTCTATACGGGTTAGCAAGTGGCAGCCT	PCR2 - Amplify CYP2C19 barcode, reverse; add adapter and index #8
JS393	oligo	CAAGCAGAAGACGGCATACGAGATATTCTCGAGGGTTAGCAAGTGGCAGCCT	PCR2 - Amplify CYP2C19 barcode, reverse; add adapter and index #9
JS394	oligo	CAAGCAGAAGACGGCATACGAGATCAATCTATGGGTTAGCAAGTGGCAGCCT	PCR2 - Amplify CYP2C19 barcode, reverse; add adapter and index #10
JS395	oligo	CAAGCAGAAGACGGCATACGAGATCGAGCGACGGGTTAGCAAGTGGCAGCCT	PCR2 - Amplify CYP2C19 barcode, reverse; add adapter and index #11
JS396	oligo	CAAGCAGAAGACGGCATACGAGATTCGATTATGGGTTAGCAAGTGGCAGCCT	PCR2 - Amplify CYP2C19 barcode, reverse; add adapter and index #12
JS399	oligo	CAAGCAGAAGACGGCATACGAGATCACAGCGTGGGTTAGCAAGTGGCAGCCT	PCR2 - Amplify CYP2C19 barcode, reverse; add adapter and index #13
JS400	oligo	CAAGCAGAAGACGGCATACGAGATGCATAGTGGGGTTAGCAAGTGGCAGCCT	PCR2 - Amplify CYP2C19 barcode, reverse; add adapter and index #14
JS401	oligo	CAAGCAGAAGACGGCATACGAGATAAAACGGAGGGTTAGCAAGTGGCAGCCT	PCR2 - Amplify CYP2C19 barcode, reverse; add adapter and index #15
JS402	oligo	CAAGCAGAAGACGGCATACGAGATGTTGCTGAGGGTTAGCAAGTGGCAGCCT	PCR2 - Amplify CYP2C19 barcode, reverse; add adapter and index #16
JS403	oligo	CAAGCAGAAGACGGCATACGAGATCGACGAAAGGGTTAGCAAGTGGCAGCCT	PCR2 - Amplify CYP2C19 barcode, reverse; add adapter and index #17
JS404	oligo	CAAGCAGAAGACGGCATACGAGATGCGACATTGGGTTAGCAAGTGGCAGCCT	PCR2 - Amplify CYP2C19 barcode, reverse; add adapter and index #18
JS405	oligo	CAAGCAGAAGACGGCATACGAGATGGGATCTGGGGTTAGCAAGTGGCAGCCT	PCR2 - Amplify CYP2C19 barcode, reverse; add adapter and index #19
JS406	oligo	CAAGCAGAAGACGGCATACGAGATTCAGTTGTGGGTTAGCAAGTGGCAGCCT	PCR2 - Amplify CYP2C19 barcode, reverse; add adapter and index #20
JS407	oligo	CAAGCAGAAGACGGCATACGAGATCATTCGCGGGGTTAGCAAGTGGCAGCCT	PCR2 - Amplify CYP2C19 barcode, reverse; add adapter and index #21
JS408	oligo	CAAGCAGAAGACGGCATACGAGATAAAAACATGGGTTAGCAAGTGGCAGCCT	PCR2 - Amplify CYP2C19 barcode, reverse; add adapter and index #22
JS409	oligo	CAAGCAGAAGACGGCATACGAGATCCGTCCCCGGGTTAGCAAGTGGCAGCCT	PCR2 - Amplify CYP2C19 barcode, reverse; add adapter and index #23
JS410	oligo	CAAGCAGAAGACGGCATACGAGATGAGGCGGAGGGTTAGCAAGTGGCAGCCT	PCR2 - Amplify CYP2C19 barcode, reverse; add adapter and index #24
JS411	oligo	CAAGCAGAAGACGGCATACGAGATCACTGATTGGGTTAGCAAGTGGCAGCCT	PCR2 - Amplify CYP2C19 barcode, reverse; add adapter and index #25
JS412	oligo	CAAGCAGAAGACGGCATACGAGATGACGCGGTGGGTTAGCAAGTGGCAGCCT	PCR2 - Amplify CYP2C19 barcode, reverse; add adapter and index #26
JS448	oligo	CAAGCAGAAGACGGCATACGAGATTAGGTTAGGGGTTAGCAAGTGGCAGCCT	PCR2 - Amplify CYP2C19 barcode, reverse; add adapter and index #27
JS449	oligo	CAAGCAGAAGACGGCATACGAGATATTGAGTGGGGTTAGCAAGTGGCAGCCT	PCR2 - Amplify CYP2C19 barcode, reverse; add adapter and index #28
JS450	oligo	CAAGCAGAAGACGGCATACGAGATGCTTAAGAGGGTTAGCAAGTGGCAGCCT	PCR2 - Amplify CYP2C19 barcode, reverse; add adapter and index #29
JS451	oligo	CAAGCAGAAGACGGCATACGAGATATGTAAAAGGGTTAGCAAGTGGCAGCCT	PCR2 - Amplify CYP2C19 barcode, reverse; add adapter and index #30
JS452	oligo	CAAGCAGAAGACGGCATACGAGATTCTGGGATGGGTTAGCAAGTGGCAGCCT	PCR2 - Amplify CYP2C19 barcode, reverse; add adapter and index #31
JS453	oligo	CAAGCAGAAGACGGCATACGAGATTATAGTGTGGGTTAGCAAGTGGCAGCCT	PCR2 - Amplify CYP2C19 barcode, reverse; add adapter and index #32
JS470	oligo	CAAGCAGAAGACGGCATACGAGATCAGCTACGGGGTTAGCAAGTGGCAGCCT	PCR2 - Amplify CYP2C19 barcode, reverse; add adapter and index #33
JS471	oligo	CAAGCAGAAGACGGCATACGAGATGCTCTGACGGGTTAGCAAGTGGCAGCCT	PCR2 - Amplify CYP2C19 barcode, reverse; add adapter and index #34
JS472	oligo	CAAGCAGAAGACGGCATACGAGATCACGCGTAGGGTTAGCAAGTGGCAGCCT	PCR2 - Amplify CYP2C19 barcode, reverse; add adapter and index #35
JS473	oligo	CAAGCAGAAGACGGCATACGAGATCTCGGACCGGGTTAGCAAGTGGCAGCCT	PCR2 - Amplify CYP2C19 barcode, reverse; add adapter and index #36
