## Supplementary material for "Deep mutational scanning of CYP2C19 reveals a substrate specificity-abundance tradeoff": Table S5: CYP2C19 star allele CPIC functional annotations

star_allele	var	I331V	Allele Clinical Functional Status (Required)
*1		I331V	Normal function
*3	W212X	I331V	No function
*4	M1V	I331V	No function
*5	R433W		No function
*6	R132Q	I331V	No function
*8	W120R		No function
*9	R144H	I331V	Decreased function
*10	P227L	I331V	Decreased function
*11	R150H	I331V	Normal function
*12	X491C	I331V	Uncertain function
*13	R410C	I331V	Normal function
*14	L17P	I331V	Uncertain function
*15	I19L	I331V	Normal function
*16	R442C		Decreased function
*18	R329H	I331V	Normal function
*19	S51G	I331V	Decreased function
*22	R186P	I331V	No function
*23	G91R	I331V	Uncertain function
*24	R335Q	I331V	No function
*25	F448L	I331V	Decreased function
*26	D256N	I331V	Decreased function
*28	I19L,V374I	I331V	Normal function
*29	K28I	I331V	Uncertain function
*30	R73C		Uncertain function
*31	H78Y	I331V	Uncertain function
*32	H99R	I331V	Uncertain function
*33	D188N	I331V	Uncertain function
*34	P3S,F4L		Uncertain function
*39	I19L,E122A	I331V	Uncertain function
