## Supplementary material for "Deep mutational scanning of CYP2C19 reveals a substrate specificity-abundance tradeoff": Table S6: CYP2C19 individual variant validation of abundance scores

	geometric_mean	replicate
A1_WT	1.28	rep1
A2_R433W	0.13	rep1
A3_I331V	1.55	rep1
A4_N258L	1.41	rep1
A5_S280R	1.28	rep1
A6_G384R	0.94	rep1
B1_L201G	0.79	rep1
B2_T392P	0.3	rep1
B3_S393T	0.35	rep1
B4_P37E	0.13	rep1
C2_W120R	0.33	rep1
C3_R144H	1.25	rep1
A1_WT	1.18	rep2
A2_R433W	0.15	rep2
A3_I331V	1.73	rep2
A4_N258L	1.33	rep2
A5_S280R	1.33	rep2
A6_G384R	0.92	rep2
B1_L201G	0.84	rep2
B2_T392P	0.31	rep2
B3_S393T	0.33	rep2
B4_P37E	0.11	rep2
C2_W120R	0.34	rep2
C3_R144H	1.21	rep2
A1_WT	1.39	rep3
A2_R433W	0.14	rep3
A3_I331V	1.71	rep3
A4_N258L	1.38	rep3
A5_S280R	1.29	rep3
A6_G384R	0.94	rep3
B1_L201G	0.79	rep3
B2_T392P	0.32	rep3
B3_S393T	0.34	rep3
B4_P37E	0.12	rep3
C2_W120R	0.36	rep3
C3_R144H	1.23	rep3
